# A mitochondrial surveillance mechanism activated by *SRSF2* mutations in hematologic malignancies

**DOI:** 10.1101/2023.06.25.546449

**Authors:** Xiaolei Liu, Sudhish A. Devadiga, Robert F. Stanley, Ryan Morrow, Kevin Janssen, Mathieu Quesnel-Vallières, Oz Pomp, Adam A. Moverley, Chenchen Li, Nicolas Skuli, Martin P. Carroll, Jian Huang, Douglas C. Wallace, Kristen W. Lynch, Omar Abdel-Wahab, Peter S. Klein

## Abstract

Splicing factor mutations are common in myelodysplastic syndrome (MDS) and acute myeloid leukemia (AML), but how they alter cellular functions is unclear. We show that the pathogenic *SRSF2^P95H/+^* mutation disrupts the splicing of mitochondrial mRNAs, impairs mitochondrial complex I function, and robustly increases mitophagy. We also identified a mitochondrial surveillance mechanism by which mitochondrial dysfunction modifies splicing of the mitophagy activator *PINK1* to remove a poison intron, increasing the stability and abundance of *PINK1* mRNA and protein. *SRSF2^P95H^*-induced mitochondrial dysfunction increased *PINK1* expression through this mechanism, which is essential for survival of *SRSF2^P95H/+^* cells. Inhibition of splicing with a glycogen synthase kinase 3 inhibitor promoted retention of the poison intron, impairing mitophagy and activating apoptosis in *SRSF2^P95H/+^* cells. These data reveal a homeostatic mechanism for sensing mitochondrial stress through *PINK1* splicing and identify increased mitophagy as a disease marker and a therapeutic vulnerability in *SRSF2^P95H^* mutant MDS and AML.
