## Supplemental Table 4 for "A mitochondrial surveillance mechanism activated by *SRSF2* mutations in hematologic malignancies"

### Sheet: Sheet1
Description	Log(q-value)	Count	LogP
DNA repair	-11.8814	69	-15.9291
regulation of cell cycle process	-5.03854	71	-8.78527
mitochondrion organization	-4.90587	50	-8.55569
carbohydrate derivative biosynthetic process	-4.7669	60	-8.33754
ncRNA metabolic process	-4.70529	56	-8.20898
chromatin organization	-4.46081	60	-7.85536
protein acylation	-3.89352	28	-7.14523
microtubule cytoskeleton organization	-3.76754	53	-6.91221
DNA replication	-3.7002	28	-6.81854
RNA biosynthetic process	-3.66883	57	-6.76235
regulation of cellular catabolic process	-3.32344	68	-6.34792
regulation of mRNA metabolic process	-3.25342	35	-6.20427
mitochondrial genome maintenance	-3.04038	9	-5.92791
Metabolism of lipids	-2.98321	63	-5.85488
regulation of intracellular transport	-2.95764	36	-5.78641
mitochondrial respiratory chain complex I assembly	-2.95764	13	-5.75013
