## Supplemental Table5 for "A mitochondrial surveillance mechanism activated by *SRSF2* mutations in hematologic malignancies"

### Sheet: Sheet1
Proteins	Log2[SRSF2/WT]	p val
QDPR	-1.39931	0.00120666
NFS1	-1.20011	0.00484717
MRPL11	-0.985031	1.41588e-05
IDH3G	-0.93545	0.0358731
MRPL4	-0.909105	0.00430907
YRDC	-0.899524	0.000107986
MRPL28	-0.879102	0.0267471
MRPL13	-0.861744	2.96997e-05
SLC25A4	-0.861004	0.000597151
PPA2	-0.802121	1.9926e-05
PC	-0.772896	0.000700311
MT-ATP6	-0.756445	1.48083e-05
NDUFV1	-0.740962	0.0117738
FECH	-0.708203	0.000542544
TIMM13	-0.696407	0.0316232
MRPL3	-0.668104	0.0431592
OXCT1	-0.667237	6.06784e-06
MRPL41	-0.665522	0.00165069
CHCHD4	-0.664867	0.00382423
COX7C	-0.66233	0.0240988
CRYZ	-0.661928	3.33793e-05
MRPL9	-0.620561	0.0179434
CASP3	-0.619985	0.0136024
LAP3	-0.591825	0.00157631
LONP1	-0.565657	0.0143495
TIMM8B	-0.563366	0.00295214
MRPL44	-0.549936	0.0126088
MRPL1	-0.538464	0.000626531
OCIAD1	-0.502276	0.000491618
PAICS	-0.462205	0.000486695
MRPL39	-0.461255	0.000119233
TXNRD2	-0.456854	0.0273769
MRPL23	-0.452379	0.000218865
TRMT10C	-0.450547	0.00233278
DTYMK	-0.439943	0.0314067
ATP5IF1	-0.429941	3.80837e-05
MRPL37	-0.41962	0.00218978
HADH	-0.413542	0.000228173
ME2	-0.397407	0.00378126
PLD6	-0.386908	0.00774301
MRPL45	-0.385335	0.0318935
AK2	-0.384644	0.0044289
GRSF1	-0.377573	0.000621153
MTFR1L	-0.372872	0.0376296
SDHB	-0.366816	2.85213e-06
MT-CO2	-0.362952	0.00186253
MTHFD1L	-0.352132	0.00106773
NDUFS5	-0.351703	0.000440726
SLC25A21	-0.350682	0.000197259
MRPL22	-0.347554	0.000787636
NRDC	-0.327599	1.61269e-06
MCL1	-0.323805	0.0301303
QRSL1	-0.320221	0.0269175
AIFM1	-0.315279	0.00550027
HINT1	-0.300558	0.00427284
SSBP1	-0.299631	0.00302329
PPOX	-0.298971	0.0183638
NDUFA6	-0.280621	0.0174035
MRPL49	-0.25899	0.0193045
MRPL47	-0.254791	0.0322897
ACOT7	-0.251131	0.00684907
NDUFS1	-0.245466	0.00652928
PARK7	-0.24448	0.00571751
SLC25A12	-0.243184	0.00260964
MRPL17	-0.240971	0.0233846
ACO2	-0.216106	0.00843549
NIT2	-0.213865	0.0042801
NDUFV2	-0.211493	0.0068373
FASTKD2	-0.210804	0.0314607
LIG3	-0.202626	0.0394619
MTERF3	-0.200175	0.0485459
C1QBP	-0.199496	0.00721141
UQCRFS1	-0.19938	0.0180445
MRPL21	-0.190497	0.0404768
SDHA	-0.182437	0.0296789
ABCB10	-0.177973	0.00794913
UQCRC2	-0.153465	0.00278511
BID	-0.137582	0.023102
CHCHD3	-0.100882	0.0389696
ALDH18A1	0.0832578	0.027907
TIMM8A	0.106446	0.0121719
ATP5PD	0.1314	0.0333221
TXNRD1	0.159698	0.0115112
SAMM50	0.162427	0.0100844
GSR	0.169675	0.0305804
SND1	0.175011	0.00326049
OXSM	0.178288	0.00919295
LARS2	0.185541	0.0387538
PRDX2	0.193753	0.00631296
TOMM70	0.195011	0.038772
ATP5PO	0.198088	0.0193359
SOD1	0.202665	0.0111643
ACAT1	0.214135	0.022592
SUCLA2	0.216346	0.018206
BCL2L13	0.2164	0.0317721
FASN	0.216727	0.0104745
NDUFB11	0.222112	0.012057
ACLY	0.225413	0.0143229
ATP5F1A	0.22646	0.0191858
KARS1	0.229243	0.0368992
ATP5PB	0.231175	0.00172892
OXA1L	0.239451	0.0042889
TMEM126A	0.242449	0.0373459
SNAP29	0.245837	0.000155029
ATP5F1B	0.252733	0.0210692
ATP5F1D	0.254659	0.0195304
CS	0.254762	0.000862498
DAP3	0.266388	0.0382359
SLC25A10	0.268044	0.0297805
THG1L	0.273473	0.034394
FASTKD5	0.279578	0.0344167
PUS1	0.281088	0.00183045
IDE	0.282479	0.00530016
CAT	0.294678	0.000343512
PDHB	0.303243	0.00364772
ACADM	0.31005	0.00011189
PCK2	0.318284	0.0247897
RHOT2	0.321278	9.88282e-05
MPV17L2	0.322057	0.0366357
IDH2	0.33912	0.004901
BAX	0.339469	0.00155209
FAM210B	0.339781	0.0367551
FDPS	0.354842	0.000690939
PTPMT1	0.374171	0.0185029
PEX11B	0.38874	0.0264972
COMTD1	0.419238	0.0144871
HTRA2	0.428239	0.0109269
SLC25A40	0.430968	0.0148818
ARMC10	0.437958	0.000946265
GSTK1	0.43992	0.0221843
DECR1	0.440327	0.000255434
SIRT3	0.450988	0.00128473
YARS2	0.462309	0.000471032
NAXE	0.468667	0.0140915
GRHPR	0.472118	0.00166586
TIMMDC1	0.474147	0.000997769
COASY	0.481264	0.00474791
IDI1	0.49715	6.17361e-07
SLC25A1	0.506677	2.35274e-05
ACAA1	0.506965	0.000216031
TRNT1	0.510226	5.23285e-05
ECI2	0.515626	0.00626181
GRPEL1	0.537294	1.85948e-06
MICU2	0.544664	0.00469737
LETM1	0.563518	1.14342e-06
DNA2	0.610885	0.00761738
FLAD1	0.62266	4.16125e-06
HIBCH	0.628171	0.000474739
REXO2	0.637175	0.0131071
CHCHD5	0.658918	0.00160901
MIPEP	0.708948	0.00262364
HARS2	0.711947	0.00627431
SPR	0.751483	0.00665816
ABCB8	0.834326	0.000261596
ALDH5A1	0.85475	0.00570765
MGST1	0.929105	4.42997e-05
ETHE1	0.933052	0.000155413
AHCYL1	1.08861	6.36523e-05
NME3	1.17335	0.017045
FDXR	1.1917	3.5241e-10
STOM	1.20019	3.56481e-07
PNPO	1.31259	0.00065568
ALDH2	1.31812	0.000284248
